# Simultaneous assessment of human genome and methylome data in a single experiment using limited deamination of methylated cytosine

**DOI:** 10.1101/2023.06.16.545253

**Authors:** Bo Yan, Duan Wang, Laurence Ettwiller

## Abstract

Multi-omics requires concerted recording of independent information, ideally from a single experiment. In this study, we introduce RIMS-seq2, a high-throughput technique to simultaneously sequence genomes and overlay methylation information while requiring only a small modification of the experimental protocol for high throughput DNA sequencing to include a controlled deamination step. Importantly, the rate of deamination of 5mC is negligible and thus, do not interfere with standard DNA sequencing and data processing. Thus, RIMS-seq2 libraries from whole or targeted genome sequencing show the same germline variation calling accuracy and sensitivity as compared to standard DNA-seq. Additionally, regional methylation levels provide an accurate map of the human methylome.
