## Supplementary Table 1 for "Simultaneous assessment of human genome and methylome data in a single experiment using limited deamination of methylated cytosine"

### Sheet: AlignmentSummary
Alignment Metrics
	Description	Number of sequencing read pairs	Bowtie2 mapping efficiency	Number of properly mapped read pairs after removal of PCR duplicates	CATEGORY	TOTAL_READS	PF_READS	PCT_PF_READS	PF_NOISE_READS	PF_READS_ALIGNED	PCT_PF_READS_ALIGNED	PF_ALIGNED_BASES	PF_HQ_ALIGNED_READS	PF_HQ_ALIGNED_BASES	PF_HQ_ALIGNED_Q20_BASES	PF_HQ_MEDIAN_MISMATCHES	PF_MISMATCH_RATE	PF_HQ_ERROR_RATE	PF_INDEL_RATE	MEAN_READ_LENGTH	SD_READ_LENGTH	MEDIAN_READ_LENGTH	MAD_READ_LENGTH	MIN_READ_LENGTH	MAX_READ_LENGTH	READS_ALIGNED_IN_PAIRS	PCT_READS_ALIGNED_IN_PAIRS	PF_READS_IMPROPER_PAIRS	PCT_PF_READS_IMPROPER_PAIRS	BAD_CYCLES	STRAND_BALANCE	PCT_CHIMERAS	PCT_ADAPTER	PCT_SOFTCLIP	PCT_HARDCLIP	AVG_POS_3PRIME_SOFTCLIP_LENGTH
Tar_NA12878_Rep1	TES NA12878 control	109797635	0.9926	86121635	FIRST_OF_PAIR	86121635	86121635	1	434	86121635	1	8573770451	77435201	7710893152	7616950281	0	0.00225	0.001762	9.9e-05	99.5667	2.88549	100	0	20	100	86121635	1	0	0	0	0.499939	0.010377	0	0	0	0
Tar_NA12878_Rep2	TES NA12878 control	141434272	0.9917	110762466	FIRST_OF_PAIR	110762466	110762466	1	503	110762466	1	11027658170	99136567	9872786450	9749296877	0	0.002363	0.001828	9.1e-05	99.5732	2.90711	100	0	20	100	110762466	1	0	0	0	0.50011	0.010039	0	0	0	0
Tar_NA12878_RIMseq_Rep1	TES RIMseq NA12878	125192627	0.9927	97175557	FIRST_OF_PAIR	97175557	97175557	1	464	97175557	1	9651597870	87152240	8658564092	8552197221	0	0.002482	0.001972	9.6e-05	99.3334	3.63354	100	0	20	100	97175557	1	0	0	0	0.499835	0.018748	0	0	0	0
Tar_NA12878_RIMseq_Rep2	TES RIMseq NA12878	155679177	0.9926	119328179	FIRST_OF_PAIR	119328179	119328179	1	500	119328179	1	11868047031	107016320	10646697369	10517355430	0	0.002506	0.001986	9.6e-05	99.4694	3.26642	100	0	20	100	119328179	1	0	0	0	0.49989	0.013514	0	0	0	0
Tar_NA12878_RIMseq_Rep3	TES RIMseq NA12878	214803987	0.9931	101968206	FIRST_OF_PAIR	101968206	101968206	1	358	101968206	1	10097699801	90325661	8948189690	8853537580	0	0.002263	0.001688	0.0001	99.0403	4.37197	100	0	20	100	101968206	1	0	0	0	0.50005	0.028031	0	0	0	0
WGS_NA12878_RIMseq_Rep1	WGS RIMseq NA12878	4681988582	0.9804	3060993751	FIRST_OF_PAIR	3060993751	3060993751	1	30416	3060993751	1	299147949476	2777544010	271641596320	267412778095	0	0.002994	0.002193	0.000191	97.7515	2.18323	98	0	20	98	3060993751	1	0	0	0	0.500776	0.002058	0	0	0	0
Tar_K562_RIMseq_Rep1	TES RIMseq K562	124504653	0.9929	93957056	FIRST_OF_PAIR	93957056	93957056	1	548	93957056	1	9361599602	84021620	8373542889	8272723437	0	0.002418	0.001925	9.9e-05	99.6494	2.55667	100	0	20	100	93957056	1	0	0	0	0.499872	0.007521	0	0	0	0
Tar_K562_RIMseq_Rep2	TES RIMseq K562	148109624	0.9926	110714329	FIRST_OF_PAIR	110714329	110714329	1	640	110714329	1	11028807170	98939106	9858073163	9739135082	0	0.002439	0.001938	9.9e-05	99.6274	2.6432	100	0	20	100	110714329	1	0	0	0	0.499925	0.008409	0	0	0	0
Tar_K562_RIMseq_Rep3	TES RIMseq K562	167294426	0.993	90128141	FIRST_OF_PAIR	90128141	90128141	1	336	90128141	1	8934235644	79839145	7917224353	7827858634	0	0.002252	0.001694	9.7e-05	99.14	4.12568	100	0	20	100	90128141	1	0	0	0	0.500177	0.024665	0	0	0	0
Tar_Tissue_RIMseq_Rep1	TES RIMseq Tissue	196595270	0.9921	107557510	FIRST_OF_PAIR	107557510	107557510	1	189	107557510	1	10686810499	95132552	9455881533	9342946474	0	0.00248	0.00189	0.000109	99.3728	3.47959	100	0	20	100	107557510	1	0	0	0	0.500091	0.017052	0	0	0	0
Tar_Tissue_RIMseq_Rep2	TES RIMseq Tissue	173668297	0.9916	99186512	FIRST_OF_PAIR	99186512	99186512	1	164	99186512	1	9859479744	87861996	8737057998	8631414133	0	0.002465	0.001882	0.000109	99.4171	3.37571	100	0	20	100	99186512	1	0	0	0	0.500043	0.015102	0	0	0	0
Tar_Tissue_RIMseq_Rep3	TES RIMseq Tissue	150814172	0.9915	88345986	FIRST_OF_PAIR	88345986	88345986	1	133	88345986	1	8784112966	78333828	7791667906	7692938443	0	0.002504	0.001922	0.000107	99.442	3.25076	100	0	20	100	88345986	1	0	0	0	0.500211	0.014774	0	0	0	0

### Sheet: TargetEnrichmentSummary
Target Enrichment Metrics
	Tar_NA12878_Rep1	Tar_NA12878_Rep2	Tar_NA12878_RIMseq_Rep1	Tar_NA12878_RIMseq_Rep2	Tar_NA12878_RIMseq_Rep3
BAIT_DESIGN_EFFICIENCY	1	1	1	1	1
PCT_SELECTED_BASES	0.738412	0.745827	0.752428	0.748943	0.739924
PCT_OFF_BAIT	0.261588	0.254173	0.247572	0.251057	0.260076
FOLD_ENRICHMENT	41.794	43.8524	43.5422	43.8234	41.4237
MEAN_TARGET_COVERAGE	179	200	200	200	200
AT_DROPOUT	0.175426	0.424009	1.25272	1.05315	0.435929
GC_DROPOUT	0.980496	0.9804	0.980584	0.980227	0.980504
	Tar_K562_RIMseq_Rep1	Tar_K562_RIMseq_Rep2	Tar_K562_RIMseq_Rep3	Tar_Tissue_RIMseq_Rep1	Tar_Tissue_RIMseq_Rep2	Tar_Tissue_RIMseq_Rep3
BAIT_DESIGN_EFFICIENCY	1	1	1	1	1	1
PCT_SELECTED_BASES	0.747423	0.745333	0.748561	0.748038	0.749334	0.750914
PCT_OFF_BAIT	0.252577	0.254667	0.251439	0.251962	0.250666	0.249086
FOLD_ENRICHMENT	42.2104	42.0369	41.9456	40.7222	40.5339	40.7854
MEAN_TARGET_COVERAGE	187	200	179	200	200	187
AT_DROPOUT	0.909684	0.879448	0.320073	0.423625	0.446548	0.410676
GC_DROPOUT	0.979205	0.979561	0.979389	0.980494	0.980289	0.979836
