## Supplementary Table 2 for "Simultaneous assessment of human genome and methylome data in a single experiment using limited deamination of methylated cytosine"

### Sheet: CGI_regression
TES RIMSseq Rep1										TES RIMSseq Rep2
Regression Statistics										Regression Statistics
Multiple R	0.999259									Multiple R	0.999125
R Square	0.998519									R Square	0.99825
Adjusted R Square	0.998334									Adjusted R Square	0.998032
Standard Error	0.000140871									Standard Error	0.000149975
Observations	10									Observations	10
ANOVA										ANOVA
	df	SS	MS	F	Significance F						df	SS	MS	F	Significance F
Regression	1	0.000107051	0.000107051	5394.41	1.3156e-12					Regression	1	0.000102657	0.000102657	4564.05	2.56494e-12
Residual	8	1.58758e-07	1.98447e-08							Residual	8	1.79939e-07	2.24924e-08
Total	9	0.000107209								Total	9	0.000102837
	Coefficients	Standard Error	t Stat	P-value	Lower 95%	Upper 95%	Lower 95.0%	Upper 95.0%			Coefficients	Standard Error	t Stat	P-value	Lower 95%	Upper 95%	Lower 95.0%	Upper 95.0%
Intercept	0.000243791	8.74817e-05	2.78676	0.0236762	4.20577e-05	0.000445524	4.20577e-05	0.000445524		Intercept	0.00024386	9.3135e-05	2.61835	0.0307294	2.90899e-05	0.000458629	2.90899e-05	0.000458629
X Variable 1	0.0111618	0.000151971	73.4467	1.3156e-12	0.0108113	0.0115122	0.0108113	0.0115122		X Variable 1	0.0109303	0.000161792	67.5578	2.56494e-12	0.0105572	0.0113034	0.0105572	0.0113034
TES RIMSseq Rep3										WGS RIMSseq Rep1 30X
Regression Statistics										Regression Statistics
Multiple R	0.997656									Multiple R	0.999091
R Square	0.995317									R Square	0.998183
Adjusted R Square	0.994732									Adjusted R Square	0.997956
Standard Error	0.000226521									Standard Error	0.000156888
Observations	10									Observations	10
ANOVA										ANOVA
	df	SS	MS	F	Significance F						df	SS	MS	F	Significance F
Regression	1	8.72499e-05	8.72499e-05	1700.39	1.31731e-10					Regression	1	0.000108159	0.000108159	4394.22	2.98434e-12
Residual	8	4.10494e-07	5.13118e-08							Residual	8	1.96912e-07	2.4614e-08
Total	9	8.76604e-05								Total	9	0.000108356
	Coefficients	Standard Error	t Stat	P-value	Lower 95%	Upper 95%	Lower 95.0%	Upper 95.0%			Coefficients	Standard Error	t Stat	P-value	Lower 95%	Upper 95%	Lower 95.0%	Upper 95.0%
Intercept	0.00036771	0.000140671	2.61398	0.0309386	4.33225e-05	0.000692097	4.33225e-05	0.000692097		Intercept	-0.000131774	9.74285e-05	-1.35252	0.213193	-0.000356445	9.28962e-05	-0.000356445	9.28962e-05
X Variable 1	0.0100768	0.00024437	41.2357	1.31731e-10	0.00951327	0.0106403	0.00951327	0.0106403		X Variable 1	0.0112194	0.000169251	66.2889	2.98434e-12	0.0108291	0.0116097	0.0108291	0.0116097

### Sheet: ExomeBait_regression
TES RIMSseq Rep1										TES RIMSseq Rep2
Regression Statistics										Regression Statistics
Multiple R	0.998229									Multiple R	0.998188
R Square	0.99646									R Square	0.996378
Adjusted R Square	0.996018									Adjusted R Square	0.995926
Standard Error	0.000237457									Standard Error	0.000236142
Observations	10									Observations	10
ANOVA										ANOVA
	df	SS	MS	F	Significance F						df	SS	MS	F	Significance F
Regression	1	0.000126989	0.000126989	2252.14	4.29825e-11					Regression	1	0.00012273	0.00012273	2200.93	4.71111e-11
Residual	8	4.51087e-07	5.63859e-08							Residual	8	4.46104e-07	5.5763e-08
Total	9	0.00012744								Total	9	0.000123176
	Coefficients	Standard Error	t Stat	P-value	Lower 95%	Upper 95%	Lower 95.0%	Upper 95.0%			Coefficients	Standard Error	t Stat	P-value	Lower 95%	Upper 95%	Lower 95.0%	Upper 95.0%
Intercept	-4.90007e-05	0.000149372	-0.328044	0.751299	-0.000393453	0.000295452	-0.000393453	0.000295452		Intercept	-6.85514e-05	0.000148545	-0.461486	0.656738	-0.000411096	0.000273994	-0.000411096	0.000273994
X Variable 1	0.0122875	0.000258921	47.4567	4.29825e-11	0.0116905	0.0128846	0.0116905	0.0128846		X Variable 1	0.0120797	0.000257487	46.914	4.71111e-11	0.011486	0.0126735	0.011486	0.0126735
TES RIMSseq Rep3										WGS RIMSseq Rep1 30X
Regression Statistics										Regression Statistics
Multiple R	0.997514									Multiple R	0.999512
R Square	0.995034									R Square	0.999024
Adjusted R Square	0.994414									Adjusted R Square	0.998902
Standard Error	0.000237177									Standard Error	0.000126989
Observations	10									Observations	10
ANOVA										ANOVA
	df	SS	MS	F	Significance F						df	SS	MS	F	Significance F
Regression	1	9.01756e-05	9.01756e-05	1603.04	1.66591e-10					Regression	1	0.00013201	0.00013201	8186.03	2.4854e-13
Residual	8	4.50022e-07	5.62527e-08							Residual	8	1.2901e-07	1.61262e-08
Total	9	9.06256e-05								Total	9	0.000132139
	Coefficients	Standard Error	t Stat	P-value	Lower 95%	Upper 95%	Lower 95.0%	Upper 95.0%			Coefficients	Standard Error	t Stat	P-value	Lower 95%	Upper 95%	Lower 95.0%	Upper 95.0%
Intercept	8.4293e-05	0.000149196	0.564983	0.587575	-0.000259753	0.000428339	-0.000259753	0.000428339		Intercept	-0.000175837	7.98823e-05	-2.20121	0.0588831	-0.000360046	8.37156e-06	-0.000360046	8.37156e-06
X Variable 1	0.0103544	0.000258615	40.038	1.66591e-10	0.00975806	0.0109508	0.00975806	0.0109508		X Variable 1	0.0125281	0.000138467	90.4767	2.4854e-13	0.0122088	0.0128474	0.0122088	0.0128474

### Sheet: Promoter_regression
TES RIMSseq Rep1										TES RIMSseq Rep2
Regression Statistics										Regression Statistics
Multiple R	0.996919									Multiple R	0.996701
R Square	0.993847									R Square	0.993412
Adjusted R Square	0.993078									Adjusted R Square	0.992589
Standard Error	0.000326961									Standard Error	0.000332322
Observations	10									Observations	10
ANOVA										ANOVA
	df	SS	MS	F	Significance F						df	SS	MS	F	Significance F
Regression	1	0.000138139	0.000138139	1292.19	3.92886e-10					Regression	1	0.000133228	0.000133228	1206.36	5.16388e-10
Residual	8	8.55229e-07	1.06904e-07							Residual	8	8.83503e-07	1.10438e-07
Total	9	0.000138995								Total	9	0.000134111
	Coefficients	Standard Error	t Stat	P-value	Lower 95%	Upper 95%	Lower 95.0%	Upper 95.0%			Coefficients	Standard Error	t Stat	P-value	Lower 95%	Upper 95%	Lower 95.0%	Upper 95.0%
Intercept	-0.000720281	0.000206135	-3.49422	0.00814784	-0.00119563	-0.000244933	-0.00119563	-0.000244933		Intercept	-0.000737164	0.000209515	-3.51843	0.0078639	-0.00122031	-0.000254022	-0.00122031	-0.000254022
X Variable 1	0.0128921	0.000358643	35.947	3.92886e-10	0.0120651	0.0137192	0.0120651	0.0137192		X Variable 1	0.0126609	0.000364523	34.7327	5.16388e-10	0.0118203	0.0135015	0.0118203	0.0135015
TES RIMSseq Rep3										WGS RIMSseq Rep1 30X
Regression Statistics										Regression Statistics
Multiple R	0.99778									Multiple R	0.998293
R Square	0.995564									R Square	0.996589
Adjusted R Square	0.995009									Adjusted R Square	0.996163
Standard Error	0.000231327									Standard Error	0.00025386
Observations	10									Observations	10
ANOVA										ANOVA
	df	SS	MS	F	Significance F						df	SS	MS	F	Significance F
Regression	1	9.60773e-05	9.60773e-05	1795.42	1.06072e-10					Regression	1	0.000150637	0.000150637	2337.46	3.70596e-11
Residual	8	4.28099e-07	5.35123e-08							Residual	8	5.15558e-07	6.44447e-08
Total	9	9.65054e-05								Total	9	0.000151152
	Coefficients	Standard Error	t Stat	P-value	Lower 95%	Upper 95%	Lower 95.0%	Upper 95.0%			Coefficients	Standard Error	t Stat	P-value	Lower 95%	Upper 95%	Lower 95.0%	Upper 95.0%
Intercept	-0.000480404	0.000145842	-3.294	0.0109564	-0.000816716	-0.000144091	-0.000816716	-0.000144091		Intercept	-0.000614075	0.000160048	-3.83682	0.00496954	-0.000983146	-0.000245004	-0.000983146	-0.000245004
X Variable 1	0.0107517	0.000253742	42.3724	1.06072e-10	0.0101666	0.0113368	0.0101666	0.0113368		X Variable 1	0.0134627	0.000278458	48.3473	3.70596e-11	0.0128206	0.0141048	0.0128206	0.0141048
