## Supplementary Table 3 for "Simultaneous assessment of human genome and methylome data in a single experiment using limited deamination of methylated cytosine"

### Sheet: Supplementary Table 3
chr	PMID number	type	start	end	.	.	coordinate	type_methylation
chr1	PMID_25493099	Ultra-stable	103553499	103554499	.	.	1-coordination	cg23707905;Methylated;
chr2	PMID_25493099	Ultra-stable	95155880	95156880	.	.	1-coordination	cg24206697;Methylated;
chr2	PMID_25493099	Ultra-stable	240523608	240524608	.	.	1-coordination	cg08865640;Methylated;
chr2	PMID_25493099	Ultra-stable	241579701	241580701	.	.	1-coordination	cg19654224;Methylated;
chr3	PMID_25493099	Ultra-stable	101821149	101822149	.	.	1-coordination	cg17174836;Methylated;
chr4	PMID_25493099	Ultra-stable	40140830	40141830	.	.	1-coordination	cg10906102;Methylated;
chr4	PMID_25493099	Ultra-stable	53353765	53354765	.	.	1-coordination	cg02538014;Methylated;
chr4	PMID_25493099	Ultra-stable	145174422	145175422	.	.	1-coordination	cg09088577;Methylated;
chr7	PMID_25493099	Ultra-stable	10994203	10995203	.	.	1-coordination	cg23474801;Methylated;
chr7	PMID_25493099	Ultra-stable	139716222	139717222	.	.	1-coordination	cg16387669;Methylated;
chr9	PMID_25493099	Ultra-stable	128907935	128908935	.	.	1-coordination	cg22257667;Methylated;
chr10	PMID_25493099	Ultra-stable	94458982	94459982	.	.	1-coordination	cg03814556;Methylated;
chr13	PMID_25493099	Ultra-stable	50020224	50021224	.	.	1-coordination	cg21521949;Methylated;
chr13	PMID_25493099	Ultra-stable	51456056	51457056	.	.	1-coordination	cg00165067;Methylated;
chr13	PMID_25493099	Ultra-stable	113540895	113541895	.	.	1-coordination	cg25089982;Methylated;
chr15	PMID_25493099	Ultra-stable	65726674	65727674	.	.	1-coordination	cg00220965;Methylated;
chr16	PMID_25493099	Ultra-stable	2761553	2762553	.	.	1-coordination	cg06534994;Methylated;
chr16	PMID_25493099	Ultra-stable	2761922	2762922	.	.	1-coordination	cg03477043;Methylated;
chr16	PMID_25493099	Ultra-stable	2761934	2762934	.	.	1-coordination	cg12835806;Methylated;
chr16	PMID_25493099	Ultra-stable	68542986	68543986	.	.	1-coordination	cg07960162;Methylated;
chr17	PMID_25493099	Ultra-stable	82929902	82930902	.	.	1-coordination	cg13039021;Methylated;
chr19	PMID_25493099	Ultra-stable	9157599	9158599	.	.	1-coordination	cg04536951;Methylated;
chr20	PMID_25493099	Ultra-stable	34742375	34743375	.	.	1-coordination	cg22605364;Methylated;
chr22	PMID_25493099	Ultra-stable	49888199	49889199	.	.	1-coordination	cg22864414;Methylated;
